# A study of phenotypic plasticity of *Saccharomyces cerevisiae* in natural grape juices shed light on allelic variation under balanced selection

**DOI:** 10.1101/288944

**Authors:** Emilien Peltier, Vikas Sharma, Maria Martí Raga, Miguel Roncoroni, Margaux Bernard, Vladimir Jiranek, Yves Gibon, Philippe Marullo

**Affiliations:** Univ. Bordeaux, ISVV, Unité de recherche OEnologie EA 4577, USC 1366 INRA, Bordeaux INP, Villenave d’Ornon, France; Biolaffort, Bordeaux, France; Universitat Rovira i Virgili, Departament de Bioquímica i Biotecnologia, Facultat d’Enologia de Tarragona, Tarragona, Spain; Wine Science Programme, University of Auckland, Private Bag 92019, Auckland, New Zealand; Department of Wine and Food Science, University of Adelaide, Urrbrae, South Australia 5064, Australia; INRA, University of Bordeaux, UMR 1332 Fruit Biology and Pathology, F-33883 Villenave d’Ornon, France

## Abstract

The ability of a genotype to produce different phenotypes according to its surrounding environment is known as phenotypic plasticity. Within different individuals of the same species, phenotypic plasticity can vary greatly. This contrasted response is due to allelic variations and is caused by gene-by-environment interactions (GxE). Finding the genes and the cellular functions that interact with the environment is a current challenge for better understanding the genetic bases of phenotypic plasticity. In order to study the impact of natural allelic variations having a contrasted but relevant effect in a changing environment, we investigated the phenotypic response of the wine yeast *Saccharomyces cerevisiae* fermented in various grape juices. In this study we implemented a QTL mapping program using two independent offspring (~100 progeny) in order to investigate the molecular basis of yeast phenotypic response in a wine fermentation context. Thanks to high throughput sequencing approaches, both populations were genotyped, providing saturated genetic maps of thousands of markers. Linkage analyses allowed the detection of 78 QTLs including 21 with significant interaction with the nature of the fermented juice or fermentation conditions. Molecular dissection of a major QTL showed that the sulfite pump Ssu1p has a pleiotropic effect and impacts the phenotypic plasticity of several traits. Both alleles have positive effect according to external condition in phenotypes related to yeast fitness suggesting an example of balanced selection. All together these results pave the way for exploiting and deciphering the genetic determinism of phenotypic plasticity.
