## Supplementary Materials for "A study of phenotypic plasticity of *Saccharomyces cerevisiae* in natural grape juices shed light on allelic variation under balanced selection"

### Sheet: Sheet1
	CO2max (g.L-1)	lp (h)	t35g (h)	t50g (h)	t80g (h)	V15_50 (g.L-1.h-1)	V50_80 (g.L-1.h-1)	SO2 (mg.L-1)	Acetic acid (g.L-1)	Pyruvate (mg.L-1)	Glycerol (g.L-1)
M15_Sk	95.2	8.2	35.1	51.9	99.2	1.67	1.25	-14	0.19	56	6.85
M15_Sk - SB14_Sk	-6.2 *	+1.7 *	-7.8 *	-10.5 *	-10.2 *	+0.25 *	+0.28 *	-7.5 *	0	-27 *	+0.29 *
M15_Sk	+0.5 *	+0.7 *	+11.5 *	+16.3 *	+28.6 *	-0.36 *	-0.27 *	+4.4 *	+0.09 *	-5	-2.26 *
-
M15
The first line indicates M15_Sk average phenotypic values and the two other indicate the effect of each environmental parameter: difference between M15_Sk and SB14_Sk (grape must effect), difference between M15_Sk and M15 (micro-oxygenation effect). Significant differences are indicated by * (Wilcoxon test pval >0,05).
