## Supplementary Materials for "A study of phenotypic plasticity of *Saccharomyces cerevisiae* in natural grape juices shed light on allelic variation under balanced selection"

### Sheet: S7 Table
	QTLid	Chr	Pos	Lod.score	Croisement	Variable	Milieu	MainPos
M.Chr1.Pos74327	Chr-1-Pos74327	1	74327	3.59	SBxGN	Glycerol	5ml	74327
M.Chr1.Pos110361	Chr1-Pos110361	1	110361	4.23	SBxGN	lp	5ml	110361
M.Chr2.Pos1036521	Chr2-Pos103652	2	103652	6.2	SBxGN	t35g	5ml	103652
M.Chr2.Pos10365211	Chr2-Pos103652	2	103652	5.85	SBxGN	t50g	5ml	103652
M.Chr2.Pos10365212	Chr2-Pos103652	2	103652	4.77	SBxGN	t80g	5ml	103652
M.Chr2.Pos10365213	Chr2-Pos103652	2	103652	5.45	SBxGN	V15_50	5ml	103652
M.Chr2.Pos479536	Chr2-Pos479536	2	479536	4.25	SBxGN	Acetic acid	5ml	479536
M.Chr2.Pos5064881	Chr2-Pos506488	2	506488	8.3	SBxGN	t35g	5ml	506488
M.Chr2.Pos5181331	Chr2-Pos520292	2	518133	5.11	SBxGN	V50_80	5ml	520292
c2.loc1681	Chr2-Pos520292	2	519338	7.43	SBxGN	t80g	5ml	520292
M.Chr2.Pos5202921	Chr2-Pos520292	2	520292	9.59	SBxGN	t50g	5ml	520292
M.Chr2.Pos52029211	Chr2-Pos520292	2	520292	8.97	SBxGN	V15_50	5ml	520292
Chr4-Pos349733	Chr4-Pos349733	4	349733	4.95	M2xF15	Acetic acid	5ml	349733
M.Chr4.Pos360451	Chr4-Pos360451	4	360451	3.86	SBxGN	SO2	5ml	360451
c4.loc172	Chr4-Pos517957	4	517957	3.71	M2xF15	SO2	5ml	517957
M.Chr4.Pos7742511	Chr4-Pos774251	4	774251	3.85	SBxGN	t80g	5ml	774251
M.Chr4.Pos774251	Chr4-Pos774251	4	774251	3.6	SBxGN	V50_80	5ml	774251
M.Chr4.Pos788058	Chr4-Pos788058	4	788058	3.86	SBxGN	Pyruvate	5ml	788058
Chr4-Pos8698891	Chr4-Pos870274	4	869889	5.98	M2xF15	V50_80	5ml	870274
Chr4-Pos870274	Chr4-Pos870274	4	870274	4.97	M2xF15	t35g	5ml	870274
Chr4-Pos8702741	Chr4-Pos870274	4	870274	6.15	M2xF15	t80g	5ml	870274
Chr4-Pos8702742	Chr4-Pos870274	4	870274	3.75	M2xF15	V15_50	5ml	870274
c4.loc2901	Chr4-Pos870274	4	871957	6.54	M2xF15	t50g	5ml	870274
c4.loc311	Chr4-Pos960879	4	960879	4.64	SBxGN	Acetic acid	5ml	960879
M.Chr4.Pos993763	Chr4-Pos993879	4	993763	5.81	SBxGN	V50_80	5ml	993879
c4.loc3221	Chr4-Pos993879	4	993879	13.19	SBxGN	t35g	5ml	993879
c4.loc32211	Chr4-Pos993879	4	993879	12.07	SBxGN	t50g	5ml	993879
c4.loc32212	Chr4-Pos993879	4	993879	7.29	SBxGN	t80g	5ml	993879
c4.loc32213	Chr4-Pos993879	4	993879	10.39	SBxGN	V15_50	5ml	993879
M.Chr4.Pos1172576	Chr4-Pos1172576	4	1172576	3.74	SBxGN	Pyruvate	5ml	1172576
M.Chr4.Pos14267561	Chr4-Pos1426756	4	1426756	3.95	SBxGN	SO2	5ml	1426756
c5.loc141	Chr5-Pos72202	5	72202	5.56	SBxGN	Acetic acid	5ml	72202
M.Chr5.Pos1295181	Chr5-Pos129518	5	129518	8.9	SBxGN	lp	5ml	129518
c5.loc431	Chr5-Pos159202	5	159202	4.93	SBxGN	t80g	5ml	159202
c5.loc43	Chr5-Pos159202	5	159202	7.01	SBxGN	V50_80	5ml	159202
Chr5-Pos202961	Chr5-Pos203774	5	202961	4.47	M2xF15	t35g	5ml	203774
Chr5-Pos2037741	Chr5-Pos203774	5	203774	5.9	M2xF15	t50g	5ml	203774
Chr5-Pos2037742	Chr5-Pos203774	5	203774	7.73	M2xF15	t80g	5ml	203774
Chr5-Pos203774	Chr5-Pos203774	5	203774	NA	M2xF15	V50_80	5ml	203774
c5.loc801	Chr5-Pos203774	5	242505	5.7	M2xF15	V15_50	5ml	203774
Chr5-Pos3097861	Chr5-Pos309786	5	309786	6.19	M2xF15	Acetic acid	5ml	309786
Chr5-Pos3108931	Chr5-Pos311505	5	310893	8.83	M2xF15	V50_80	5ml	311505
c5.loc1031	Chr5-Pos311505	5	311505	8.33	M2xF15	t50g	5ml	311505
c5.loc10311	Chr5-Pos311505	5	311505	8.19	M2xF15	t80g	5ml	311505
c5.loc1041	Chr5-Pos311505	5	314505	8.17	M2xF15	t35g	5ml	311505
Chr5-Pos3315891	Chr5-Pos311505	5	331589	5.23	M2xF15	V15_50	5ml	311505
Chr5-Pos4269001	Chr5-Pos434306	5	426900	6.79	M2xF15	t35g	5ml	434306
Chr5-Pos42690011	Chr5-Pos434306	5	426900	6.64	M2xF15	t50g	5ml	434306
Chr5-Pos43430611	Chr5-Pos434306	5	434306	7.21	M2xF15	t80g	5ml	434306
Chr5-Pos4343061	Chr5-Pos434306	5	434306	7.73	M2xF15	V50_80	5ml	434306
c5.loc172	Chr5-Pos546202	5	546202	4.6	SBxGN	Pyruvate	5ml	546202
Chr6-Pos196354	Chr6-Pos196354	6	196354	3.68	M2xF15	Pyruvate	5ml	196354
Chr7-Pos2846981	Chr7-Pos284698	7	284698	6.18	M2xF15	Acetic acid	5ml	284698
M.Chr7.Pos399414	Chr7-Pos399414	7	399414	4.99	SBxGN	t35g	5ml	399414
M.Chr7.Pos3994141	Chr7-Pos399414	7	399414	5.93	SBxGN	t50g	5ml	399414
M.Chr7.Pos39941411	Chr7-Pos399414	7	399414	5.89	SBxGN	V15_50	5ml	399414
c7.loc941	Chr-7-Pos406719	7	406719	10.97	SBxGN	Glycerol	5ml	406719
M.Chr7.Pos424652	Chr7-Pos424652	7	424652	4.52	SBxGN	t80g	5ml	424652
M.Chr7.Pos482446	Chr7-Pos482446	7	482446	3.92	SBxGN	CO2max	5ml	482446
M.Chr7.Pos522374	Chr7-Pos522374	7	522374	3.51	SBxGN	CO2max	5ml	522374
M.Chr7.Pos550234	Chr7-Pos550234	7	550234	3.56	SBxGN	lp	5ml	550234
c7.loc163	Chr7-Pos613719	7	613719	4.05	SBxGN	CO2max	5ml	613719
Chr8-Pos64991	VIII-T-XVI	8	6499	10.74	M2xF15	lp	5ml	6499
Chr8-Pos1379111	VIII-T-XVI	8	13791	13.85	M2xF15	SO2	5ml	13791
Chr8-Pos20956	VIII-T-XVI	8	20956	5.24	M2xF15	V15_50	5ml	20956
c8.loc7	VIII-T-XVI	8	27499	3.92	M2xF15	Acetic acid	5ml	27499
c8.loc41	Chr8-Pos129499	8	129499	3.72	M2xF15	Acetic acid	5ml	129499
Chr8-Pos1337391	Chr8-Pos133739	8	133739	6.88	M2xF15	Pyruvate	5ml	133739
M.Chr8.Pos4463361	Chr8-Pos446336	8	446336	30.39	SBxGN	Pyruvate	5ml	446336
Chr8-Pos4494691	Chr8-Pos449469	8	449469	18.45	M2xF15	Pyruvate	5ml	449469
M.Chr8.Pos481335	Chr8-Pos481335	8	481335	8	SBxGN	Pyruvate	5ml	481335
c9.loc101	Chr9-Pos33897	9	33897	5.45	M2xF15	Pyruvate	5ml	33897
Chr9-Pos153623	Chr9-Pos153623	9	153623	NA	M2xF15	t35g	5ml	153623
c9.loc76	Chr9-Pos231897	9	231897	4.21	M2xF15	t35g	5ml	231897
M.Chr10.Pos3692201	Chr10-Pos369220	10	369220	5.37	SBxGN	V15_50	5ml	369220
Chr10-Pos542091	Chr-10-Pos542091	10	542091	5.95	M2xF15	Glycerol	5ml	542091
Chr10-Pos662321	Chr10-Pos664874	10	662321	3.98	M2xF15	SO2	5ml	664874
Chr10-Pos7067791	Chr10-Pos706779	10	706779	6.52	M2xF15	Acetic acid	5ml	706779
Chr11-Pos377761	Chr-11-Pos377761	11	377761	4.12	M2xF15	Glycerol	5ml	377761
M.Chr12.Pos18491	Chr12-Pos18491	12	18491	4.43	SBxGN	Pyruvate	5ml	18491
M.Chr12.Pos443030	Chr12-Pos443030	12	443030	3.88	SBxGN	Pyruvate	5ml	443030
Chr12-Pos827756	Chr12-Pos827756	12	827756	3.69	M2xF15	t80g	5ml	827756
M.Chr13.Pos47304	Chr13-Pos47304	13	47304	4.01	SBxGN	V15_50	5ml	47304
Chr13-Pos1151811	Chr13-Pos115181	13	115181	4.14	M2xF15	SO2	5ml	115181
Chr13-Pos199880	Chr13-Pos199880	13	199880	4.07	M2xF15	t35g	5ml	199880
Chr13-Pos1998801	Chr13-Pos199880	13	199880	3.86	M2xF15	t50g	5ml	199880
c13.loc6611	Chr13-Pos217882	13	217882	5.78	SBxGN	SO2	5ml	217882
Chr14-Pos27762	Chr14-Pos27762	14	27762	3.61	M2xF15	t80g	5ml	27762
Chr14-Pos417606	Chr14-Pos417606	14	417606	5.39	M2xF15	t35g	5ml	417606
Chr14-Pos41760611	Chr14-Pos417606	14	417606	7.36	M2xF15	t50g	5ml	417606
Chr14-Pos41760612	Chr14-Pos417606	14	417606	7.75	M2xF15	t80g	5ml	417606
Chr14-Pos4176062	Chr14-Pos417606	14	417606	4.53	M2xF15	V15_50	5ml	417606
Chr14-Pos4176061	Chr14-Pos417606	14	417606	8.14	M2xF15	V50_80	5ml	417606
M.Chr14.Pos6235011	Chr14-Pos623501	14	623501	8.24	SBxGN	Acetic acid	5ml	623501
Chr15-Pos26284	Chr15-Pos26284	15	26284	5.84	M2xF15	V50_80	5ml	26284
M.Chr15.Pos105071	Chr15-Pos105071	15	105071	3.59	SBxGN	t80g	5ml	105071
M.Chr15.Pos15050311	XV-T-XVI	15	150503	18.1	SBxGN	SO2	5ml	150503
c15.loc461	XV-T-XVI	15	172951	15.63	SBxGN	lp	5ml	172951
Chr15-Pos2374651	Chr15-Pos237465	15	237465	7.39	M2xF15	Acetic acid	5ml	237465
Chr15-Pos355526	Chr15-Pos355526	15	355526	4.62	M2xF15	Acetic acid	5ml	355526
Chr15-Pos4436201	Chr15-Pos443620	15	443620	9.83	M2xF15	Acetic acid	5ml	443620
M.Chr15.Pos843952	Chr15-Pos843952	15	843952	3.87	SBxGN	Pyruvate	5ml	843952
c15.loc3281	Chr15-Pos1018951	15	1018951	13.26	SBxGN	Pyruvate	5ml	1018951
Chr16-Pos2034011	Chr16-Pos203401	16	203401	4.16	M2xF15	SO2	5ml	203401
c16.loc951	Chr16-Pos289235	16	289235	8.26	M2xF15	Acetic acid	5ml	289235
Chr16-Pos35072711	VIII-T-XVI	16	350727	13.69	M2xF15	SO2	5ml	13791
c16.loc1171	VIII-T-XVI	16	355235	11.49	M2xF15	lp	5ml	6499
M.Chr16.Pos3608031	XV-T-XVI	16	360803	12.04	SBxGN	lp	5ml	172951
c16.loc1151	XV-T-XVI	16	371802	2.67	SBxGN	t80g	5ml	371802
c16.loc115	XV-T-XVI	16	371802	3.17	SBxGN	V50_80	5ml	371802
c16.loc11811	XV-T-XVI	16	380802	18.85	SBxGN	SO2	5ml	150503
Chr16-Pos409256	VIII-T-XVI	16	409256	4.25	M2xF15	Acetic acid	5ml	27499
c16.loc152	Chr16-Pos482802	16	482802	3.83	SBxGN	t50g	5ml	482802
M.Chr16.Pos756995	Chr16-Pos756995	16	755802	8	SBxGN	t35g	5ml	756995
M.Chr16.Pos7569951	Chr16-Pos756995	16	756995	9.06	SBxGN	t50g	5ml	756995
M.Chr16.Pos75699511	Chr16-Pos756995	16	756995	9.34	SBxGN	V15_50	5ml	756995
c16.loc2451	Chr16-Pos756995	16	761802	6.24	SBxGN	t80g	5ml	756995
Chr16-Pos8796391	Chr16-Pos879639	16	879639	13.07	M2xF15	t35g	5ml	879639
Chr16-Pos87963911	Chr16-Pos879639	16	879639	10.18	M2xF15	t50g	5ml	879639
c16.loc2951	Chr16-Pos911802	16	911802	10.55	SBxGN	t35g	5ml	911802
c16.loc29511	Chr16-Pos911802	16	911802	8.19	SBxGN	V15_50	5ml	911802
c16.loc2961	Chr16-Pos911802	16	914802	9.56	SBxGN	t50g	5ml	911802
c16.loc2971	Chr16-Pos911802	16	917802	5.7	SBxGN	t80g	5ml	911802
