## Supplementary Materials for "A study of phenotypic plasticity of *Saccharomyces cerevisiae* in natural grape juices shed light on allelic variation under balanced selection"

### Sheet: Sheet1
Souche	Milieu	CO2max	lp	t35g	t50g	t80g	V15_50	V50_80	SO2	Aceticacid	Glycerol	Pyruvate
SBxGN_SSU1SB / ΔSSU1GN	M15_Sk	94.48	13	31	46	88	1.63085	1.314	-36.4351	0.53	6.3	0
SBxGN_SSU1SB / ΔSSU1GN	M15_Sk	93.3	14	30	46	90	1.533	1.28824	-35.3373	0.63	7.3	23
SBxGN_SSU1SB / ΔSSU1GN	M15_Sk	92.99	13	36	55	105	1.36875	1.13276	-34.2395	0.25	7.3	43
SBxGN_SSU1SB / ΔSSU1GN	M15_Sk	94.15	13	34	50	93	1.50294	1.28824	-36.4351	0.54	6.9	43
SBxGN_SSU1SB / ΔSSU1GN	M15_Sk	93.58	13	42	66	120	1.16136	1.05968	-28.7505	0.18	6.1	58
SBxGN_SSU1SB / ΔSSU1GN	M15	95.29	16	42	64	117	1.19766	1.05968	-28.7505	0.25	5.3	53
SBxGN_SSU1SB / ΔSSU1GN	M15	95.94	16	39	60	113	1.23629	1.07705	-28.7505	0.26	5.3	48
SBxGN_SSU1SB / ΔSSU1GN	M15	96.74	15	43	63	113	1.21667	1.15263	-26.5549	0.16	3	23
SBxGN_SSU1SB / ΔSSU1GN	M15	95.97	16	39	59	109	1.25656	1.17321	-26.5549	0.12	5.3	0
SBxGN_SSU1SB / ΔSSU1GN	M15	95.12	16	41	62	115	1.21667	1.05968	-22.1637	0.17	5.3	53
SBxGN_SSU1SB / ΔSSU1GN	SB14_Sk	92.61	16	26	41	85	1.57907	1.53158	-17.5615	0.18	5.3	23
SBxGN_SSU1SB / ΔSSU1GN	SB14_Sk	92.62	16	27	42	86	1.54318	1.57297	-16.4637	0.17	6.1	23
SBxGN_SSU1SB / ΔSSU1GN	SB14_Sk	92.68	16	26	42	87	1.54318	1.49231	-18.6593	0.15	4.8	24
SBxGN_SSU1SB / ΔSSU1GN	SB14_Sk	92.21	16	26	41	86	1.57907	1.53158	-18.6593	0.17	4.6	19
SBxGN_SSU1SB / ΔSSU1GN	SB14_Sk	92.4	16	24	37	81	1.6975	1.57297	-19.7571	0.21	5.3	9
SBxGN_SSU1GN / ΔSSU1SB	M15_Sk	93.26	12	35	52	93	1.50294	1.314	-33.1417	0.42	6.3	28
SBxGN_SSU1GN / ΔSSU1SB	M15_Sk	93.04	13	33	48	91	1.56429	1.28824	-35.3373	0.44	6.7	23
SBxGN_SSU1GN / ΔSSU1SB	M15_Sk	93.89	12	30	45	89	1.70333	1.26346	-35.3373	0.51	7.1	0
SBxGN_SSU1GN / ΔSSU1SB	M15_Sk	92.94	12	33	48	91	1.59688	1.26346	-34.2395	0.56	7.5	28
SBxGN_SSU1GN / ΔSSU1SB	M15_Sk	93.31	13	32	49	93	1.50294	1.23962	-35.3373	0.51	6.9	18
SBxGN_SSU1GN / ΔSSU1SB	M15	96.33	16	41	62	117	1.17923	1.05968	-27.6527	0.24	4.6	58
SBxGN_SSU1GN / ΔSSU1SB	M15	95.37	16	40	60	114	1.19766	1.07705	-21.0659	0.28	5.3	53
SBxGN_SSU1GN / ΔSSU1SB	M15	96.25	16	45	67	123	1.14403	1.01077	-19.9681	0.27	5.5	58
SBxGN_SSU1GN / ΔSSU1SB	M15	95.09	16	37	57	108	1.25656	1.13276	-21.0659	0.23	5.7	53
SBxGN_SSU1GN / ΔSSU1SB	M15	97.55	16	39	60	110	1.23629	1.15263	-19.9681	0.14	5.1	43
SBxGN_SSU1GN / ΔSSU1SB	SB14_Sk	92.24	14	26	41	91	1.6975	1.35349	-15.3659	0.15	2.8	18
SBxGN_SSU1GN / ΔSSU1SB	SB14_Sk	93.29	13	27	43	86	1.6561	1.57297	-13.1703	0.15	4.2	18
SBxGN_SSU1GN / ΔSSU1SB	SB14_Sk	93.01	13	25	41	90	1.74103	1.35349	-12.0725	0.22	5.1	18
SBxGN_SSU1GN / ΔSSU1SB	SB14_Sk	93.61	14	24	39	87	1.6975	1.41951	-13.1703	0.27	5.9	0
SBxGN_SSU1GN / ΔSSU1SB	SB14_Sk	91.84	13	27	42	90	1.6975	1.41951	-17.5615	0.14	6.5	19
