## Supplementary Materials for "A study of phenotypic plasticity of *Saccharomyces cerevisiae* in natural grape juices shed light on allelic variation under balanced selection"

### Sheet: Feuil1
provider	strain	phenotyped
LAFFORT	C1	yes
LAFFORT	C67	no
LAFFORT	C2	yes
LAFFORT	BO213	yes
LAFFORT	C32	no
LAFFORT	C5	yes
fermentation isolate	C8	yes
LAFFORT	C6	yes
LAP	C7	yes
LALLEMAND	C68	no
LAP	C9	yes
LAP	C10	yes
LAFFORT	F15	yes
LAFFORT	C14	yes
LAFFORT	C15	yes
LAFFORT	C16	yes
LAFFORT	C17	yes
LALLEMAND	C69	no
ANCHOR	C33	no
LAFFORT	C20	yes
LAFFORT	C21	yes
LAFFORT	C70	no
LAFFORT	C23	yes
LAFFORT	C24	yes
LAP	C11	yes
LAP	C25	yes
LAFFORT	VL1	yes
LAFFORT	C27	yes
LAFFORT	C28	yes
LAFFORT	C29	yes
LAFFORT	C30	yes
LAFFORT	C31	yes
LAP	C12	yes
LALLEMAND	C71	no
ANCHOR	C35	no
ANCHOR	C72	no
ANCHOR	C36	no
ANCHOR	C37	no
ANCHOR	C74	no
ANCHOR	C38	no
LAFFORT	C3	yes
La Littorale	C75	no
AEB	C40	no
AEB	C76	no
AEB	C41	no
AEB	C77	no
AEB	C42	no
AEB	C78	no
AEB	C43	no
LALLEMAND	C79	no
LALLEMAND	C44	no
LALLEMAND	C80	no
LALLEMAND	C45	no
LALLEMAND	C81	no
LALLEMAND	C46	no
LALLEMAND	C82	no
AEB	C83	no
IMMELE	C48	no
OENOFRANCE	C84	no
MAURIVIN	C49	no
MAURIVIN	C85	no
PREDEL ENOLOGIE	C50	no
FERMENTIS	C86	no
FERMENTIS	C51	no
SOFRALAB	C87	no
SOFRALAB	C52	no
SOFRALAB	C88	no
SOFRALAB	C53	no
SOFRALAB	C89	no
SOFRALAB	C54	no
SOFRALAB	C90	no
SOFRALAB	C55	no
SOFRALAB	C91	no
SPRINGER	C56	no
SPRINGER	C92	no
SPRINGER	C57	no
SPRINGER	C93	no
SPRINGER	C58	no
SPRINGER	C94	no
SPRINGER	C59	no
MARTIN VIALATTE	C95	no
MARTIN VIALATTE	C60	no
MARTIN VIALATTE	C96	no
MARTIN VIALATTE	C61	no
MARTIN VIALATTE	C97	no
AGROVIN	C62	no
AGROVIN	C98	no
AGROVIN	C63	no
AGROVIN	C99	no
AGROVIN	C64	no
MARTIN VIALATTE	C100	no
MARTIN VIALATTE	C65	no
MARTIN VIALATTE	C101	no
MARTIN VIALATTE	C66	no
AEB	C102	no
LALLEMAND	ENOFERM M2	yes
PARENTAL STRAIN	GN	yes
PARENTAL STRAIN	M2	yes
PARENTAL STRAIN	F15msp	yes
PARENTAL STRAIN	SB	yes
