## Supplementary Materials for "A study of phenotypic plasticity of *Saccharomyces cerevisiae* in natural grape juices shed light on allelic variation under balanced selection"

### Sheet: Sheet1
	CO2max	lp	t35g	t50g	t80g	V50_80	V15_50	SO2	Acetic acid	Pyruvate	Glycerol
E	90.7 ***	13.2 ***	77.3 ***	71.2 ***	53.2 ***	53.5 ***	59.4 ***	54 ***	22.2 ***	9.4 ***	55.3 ***
C	0	3.4 ***	0.7 ***	1.2 ***	0.5 ***	0.2 *	3.5 ***	0.1 .	4.2 ***	4.4 ***	0.7 ***
C*E	0	1.2 ***	0.6 ***	0.7 ***	1.3 ***	2.6 ***	2 ***	0.2	0.4 *	0.7 ***	0.2 *
Residuals	9.3	82.3	21.4	26.9	45	43.7	35	45.7	73.2	85.5	43.8
Percentage of variance explained by the LM1 model. Signifiance codes: p.val < 0.001 = ***, p.val < 0.01 = **, p.val < 0.05 = *, pval < 0.1 = .
